## Supplementary Data Files for "Analysis of gene expression changes after Latrunculin B-induced actin depolymerization": S6_Actin_Gene_Expression_Summary_Pooled_Fig1.csv

SYMBOL	log2FC	padj	Direction	Significant
ACTA1	-2.085247591	5.43E-07	Down	Yes
ACTA2	-0.798529504	0.037689891	Down	Yes
ACTB	-0.577210669	0.004624652	Down	Yes
ACTC1	-2.462831138	2.36E-10	Down	Yes
ACTG1	-0.58160929	1.57E-05	Down	Yes
ACTG2	-0.740600115	0.3477747	Down	No
TMSB4X	-0.134917312	0.114088244	Down	No
TMSB4Y	0.321243592	0.243959681	Up	No
TMSB10	0.24752799	0.033079968	Up	No
TMSB15A	0.36168253	0.043412064	Up	No
TMSB15B	0.151872492	0.612992418	Up	No
PFN1	0.267374059	4.84E-05	Up	No
PFN2	-0.142179326	0.538673062	Down	No
PFN3	NA	NA	NA	No
PFN4	-0.20154624	0.684394565	Down	No
CFL1	0.170586266	0.013605424	Up	No
CFL2	-0.071876002	0.318421498	Down	No
DSTN	-0.358962665	3.29E-05	Down	No
ACTR2	0.082939745	0.141779106	Up	No
ACTR3	-0.317794981	0.00049138	Down	No
ARPC1A	0.190389378	0.010321299	Up	No
ARPC1B	-0.08762756	0.791669927	Down	No
ARPC2	0.106960491	0.026992475	Up	No
ARPC3	0.037713887	0.608612998	Up	No
ARPC4	0.208296878	0.009244984	Up	No
ARPC5	-0.33958622	0.002700917	Down	No
ARPC5L	0.252791492	0.000188767	Up	No
DIAPH1	0.464575022	0.039170441	Up	No
DIAPH2	0.104681666	0.417107644	Up	No
DIAPH3	-0.837990081	0.011286392	Down	Yes
FMN1	-0.029215478	0.965731051	Down	No
FMN2	0.245547631	0.361352324	Up	No
FMNL1	-0.376387756	0.035567794	Down	No
FMNL2	0.039902071	0.858245517	Up	No
FMNL3	0.082328819	0.662581518	Up	No
INF2	-0.31951512	0.043347234	Down	No
FHOD1	-0.308147941	0.148280738	Down	No
FHOD3	0.376139165	0.333044907	Up	No
DAAM1	0.121362245	0.058619094	Up	No
DAAM2	-0.543895733	0.008754668	Down	Yes
ENAH	0.214961744	0.009631504	Up	No
VASP	0.318116722	0.00103547	Up	No
EVL	-0.249696862	0.007195867	Down	No
CAPZA1	0.076236654	0.307232204	Up	No
CAPZA2	0.263001414	0.01222535	Up	No
CAPZA3	NA	NA	NA	No
CAPZB	0.065576533	0.235318797	Up	No
TWF1	0.130712851	0.060387343	Up	No
TWF2	0.103709683	0.326809578	Up	No
CARMIL1	0.607327928	3.12E-05	Up	Yes
CARMIL2	-0.139116819	0.515980481	Down	No
CARMIL3	-0.183560617	0.63906138	Down	No
GSN	0.149973335	0.381990313	Up	No
CAPG	-0.168592046	0.638443771	Down	No
WAS	-0.387490661	0.177937994	Down	No
WASL	0.009946041	0.939450503	Up	No
WASF1	0.244199144	4.18E-05	Up	No
WASF2	-0.031431991	0.739894317	Down	No
WASF3	0.202980204	0.452757499	Up	No
WASH1	NA	NA	NA	No
WASH2P	NA	NA	NA	No
WASH3P	NA	NA	NA	No
JMY	0.292870831	0.000413636	Up	No
WHAMM	0.009504622	0.950053048	Up	No
WHDC1	NA	NA	NA	No
TPM1	-1.227769374	2.83E-10	Down	Yes
TPM2	-0.650761833	1.24E-05	Down	Yes
TPM3	0.28485462	9.60E-09	Up	No
TPM4	-0.506550051	0.000641625	Down	Yes
TMOD1	0.467150037	0.305543118	Up	No
TMOD2	0.046753651	0.888515073	Up	No
TMOD3	0.009137182	0.935765796	Up	No
TMOD4	-0.302739817	0.246982869	Down	No
FLNA	-0.62326554	1.37E-06	Down	Yes
FLNB	-0.795711348	2.29E-05	Down	Yes
FLNC	-0.931386472	0.002305627	Down	Yes
ACTN1	-0.461654848	0.000225267	Down	No
ACTN2	1.54272296	NA	Up	No
ACTN3	0.718029722	0.511199702	Up	No
ACTN4	-0.690356767	0.000934277	Down	Yes
FSCN1	0.448735585	0.003856696	Up	No
FSCN2	-0.692047017	0.005801511	Down	Yes
FSCN3	1.043136932	0.063761324	Up	No
VCL	-0.836302337	1.11E-05	Down	Yes
TLN1	-0.168497466	0.028381228	Down	No
TLN2	-0.839412078	0.005202818	Down	Yes
PLEC	-0.209235892	0.171832309	Down	No
MACF1	-0.091083687	0.537140325	Down	No
MYH9	-0.371649167	0.004424614	Down	No
MYH10	-0.400764322	4.58E-06	Down	No
MYH11	-1.292123989	6.11E-05	Down	Yes
MYH14	-0.200206882	0.234517314	Down	No
MYO1A	0.999223377	0.405904778	Up	No
MYO1B	-0.679030353	5.59E-05	Down	Yes
MYO1C	-0.442885943	0.000435825	Down	No
MYO1D	-0.038140328	0.865437002	Down	No
MYO1E	-0.213713289	0.26901465	Down	No
MYO1F	-0.135268469	0.655521055	Down	No
MYO1G	1.556704096	0.053495791	Up	No
MYO5A	0.075445591	0.523740946	Up	No
MYO5B	-0.182672537	0.011864257	Down	No
MYO5C	-0.142992398	0.172149019	Down	No
MYO6	0.009199386	0.941157806	Up	No
MYO10	0.639826944	3.11E-20	Up	Yes
MYO3A	-0.127024436	0.46812924	Down	No
MYO3B	-0.492414221	0.476417294	Down	No
MYO7A	-0.265717268	0.386061666	Down	No
MYO7B	-0.106578581	NA	Down	No
MYO15A	-0.437931284	0.150751334	Down	No
MYO18A	-0.213767662	0.008137547	Down	No
RHOA	0.12250435	0.164080445	Up	No
RHOB	0.292553002	0.009666186	Up	No
RHOC	-0.322509752	0.020067463	Down	No
RAC1	0.079765553	0.566575074	Up	No
RAC2	0.28166996	0.673383116	Up	No
RAC3	0.109965154	0.476395694	Up	No
CDC42	-0.286625585	0.17875682	Down	No
CDC42BPA	-0.099359567	0.437083352	Down	No
CDC42BPB	0.050459791	0.573777122	Up	No
RHOG	0.260750431	0.006539398	Up	No
RHOQ	-0.253069466	0.053332043	Down	No
RHOD	-0.241685503	0.233521816	Down	No
ARHGEF1	-0.289794228	0.000997066	Down	No
ARHGEF2	0.286373994	0.06744631	Up	No
ARHGEF11	-0.094639445	0.476103009	Down	No
ARHGEF12	0.540430087	2.00E-08	Up	Yes
TRIO	0.04318182	0.759606108	Up	No
TIAM1	0.506116269	0.04643544	Up	Yes
TIAM2	-0.314187882	0.172792786	Down	No
VAV1	NA	NA	NA	No
VAV2	0.361511298	0.001358976	Up	No
VAV3	1.14580476	0.084080245	Up	No
DOCK1	-0.013018411	0.924724087	Down	No
DOCK2	NA	NA	NA	No
DOCK3	0.295428168	0.304350841	Up	No
ARHGAP1	-0.004904241	0.970386753	Down	No
ARHGAP4	-0.175413413	0.328121018	Down	No
ARHGAP5	-0.053548716	0.660824035	Down	No
ARHGAP12	0.116680614	0.293519349	Up	No
RACGAP1	0.10951373	0.620791934	Up	No
CHN1	0.236224847	0.10570307	Up	No
CHN2	0.561895022	0.005057382	Up	Yes
MYO18B	-1.504481009	0.014816041	Down	Yes
CNN1	-2.020327442	4.06E-07	Down	Yes
TAGLN	-1.676169849	0.000790204	Down	Yes
TAGLN3	2.445717026	0.006824335	Up	Yes
NEXN	-0.886975772	0.050422015	Down	No
SYNPO	-1.613158343	6.16E-12	Down	Yes
SYNPO2L	-1.081343367	0.004447745	Down	Yes
CSRP1	-0.525791895	0.247814768	Down	No
MYLK	-1.484614722	1.03E-06	Down	Yes
MYLK3	-1.550098875	0.000120876	Down	Yes
MYL9	-1.087371893	0.000850941	Down	Yes
ARHGAP9	1.781926225	0.00232144	Up	Yes
ARHGAP22	1.766483148	1.40E-05	Up	Yes
ARHGAP24	-1.593979327	6.52E-11	Down	Yes
CORO2B	1.246594746	0.019368688	Up	Yes
CORO6	-0.608690074	0.094068736	Down	No
CALD1	-0.957435199	2.77E-05	Down	Yes
