## Supplementary Data Files for "Analysis of gene expression changes after Latrunculin B-induced actin depolymerization": S7_Cytoskeleton_Genes_by_Category_Fig1B.csv

SYMBOL	Category	log2FC	padj	Significant
ACTB	Actin Monomers	-0.577210669	0.004624652	TRUE
ACTG1	Actin Monomers	-0.58160929	1.57e-05	TRUE
ACTG2	Actin Monomers	-0.740600115	0.3477747	FALSE
ACTA2	Actin Monomers	-0.798529504	0.037689891	TRUE
ACTA1	Actin Monomers	-2.085247591	5.43e-07	TRUE
ACTC1	Actin Monomers	-2.462831138	2.36e-10	TRUE
TMSB15A	Thymosins	0.36168253	0.043412064	TRUE
TMSB4Y	Thymosins	0.321243592	0.243959681	FALSE
TMSB10	Thymosins	0.24752799	0.033079968	TRUE
TMSB15B	Thymosins	0.151872492	0.612992418	FALSE
TMSB4X	Thymosins	-0.134917312	0.114088244	FALSE
PFN1	Profilins	0.267374059	4.84e-05	TRUE
PFN2	Profilins	-0.142179326	0.538673062	FALSE
PFN4	Profilins	-0.20154624	0.684394565	FALSE
CFL1	Cofilin/ADF/Aip1	0.170586266	0.013605424	TRUE
CFL2	Cofilin/ADF/Aip1	-0.071876002	0.318421498	FALSE
WDR1	Cofilin/ADF/Aip1	-0.215532763	0.041322296	TRUE
DSTN	Cofilin/ADF/Aip1	-0.358962665	3.29e-05	TRUE
ARPC5L	Arp2/3 Complex	0.252791492	0.000188767	TRUE
ARPC4	Arp2/3 Complex	0.208296878	0.009244984	TRUE
ARPC1A	Arp2/3 Complex	0.190389378	0.010321299	TRUE
ARPC2	Arp2/3 Complex	0.106960491	0.026992475	TRUE
ACTR2	Arp2/3 Complex	0.082939745	0.141779106	FALSE
ARPC3	Arp2/3 Complex	0.037713887	0.608612998	FALSE
ARPC1B	Arp2/3 Complex	-0.08762756	0.791669927	FALSE
ACTR3	Arp2/3 Complex	-0.317794981	0.00049138	TRUE
ARPC5	Arp2/3 Complex	-0.33958622	0.002700917	TRUE
DIAPH1	Formins	0.464575022	0.039170441	TRUE
FHOD3	Formins	0.376139165	0.333044907	FALSE
FMN2	Formins	0.245547631	0.361352324	FALSE
DAAM1	Formins	0.121362245	0.058619094	FALSE
DIAPH2	Formins	0.104681666	0.417107644	FALSE
FMNL3	Formins	0.082328819	0.662581518	FALSE
FMNL2	Formins	0.039902071	0.858245517	FALSE
FMN1	Formins	-0.029215478	0.965731051	FALSE
FHOD1	Formins	-0.308147941	0.148280738	FALSE
INF2	Formins	-0.31951512	0.043347234	TRUE
FMNL1	Formins	-0.376387756	0.035567794	TRUE
DAAM2	Formins	-0.543895733	0.008754668	TRUE
DIAPH3	Formins	-0.837990081	0.011286392	TRUE
VASP	Ena/VASP	0.318116722	0.00103547	TRUE
ENAH	Ena/VASP	0.214961744	0.009631504	TRUE
EVL	Ena/VASP	-0.249696862	0.007195867	TRUE
CARMIL1	Capping Proteins	0.607327928	3.12e-05	TRUE
CAPZA2	Capping Proteins	0.263001414	0.01222535	TRUE
GSN	Capping Proteins	0.149973335	0.381990313	FALSE
TWF1	Capping Proteins	0.130712851	0.060387343	FALSE
TWF2	Capping Proteins	0.103709683	0.326809578	FALSE
CAPZA1	Capping Proteins	0.076236654	0.307232204	FALSE
CAPZB	Capping Proteins	0.065576533	0.235318797	FALSE
CARMIL2	Capping Proteins	-0.139116819	0.515980481	FALSE
CAPG	Capping Proteins	-0.168592046	0.638443771	FALSE
CARMIL3	Capping Proteins	-0.183560617	0.63906138	FALSE
JMY	NPFs (WASP/WAVE)	0.292870831	0.000413636	TRUE
WASF1	NPFs (WASP/WAVE)	0.244199144	4.18e-05	TRUE
WASF3	NPFs (WASP/WAVE)	0.202980204	0.452757499	FALSE
WASL	NPFs (WASP/WAVE)	0.009946041	0.939450503	FALSE
WHAMM	NPFs (WASP/WAVE)	0.009504622	0.950053048	FALSE
WASF2	NPFs (WASP/WAVE)	-0.031431991	0.739894317	FALSE
WAS	NPFs (WASP/WAVE)	-0.387490661	0.177937994	FALSE
TMOD1	Tropomyosin/Tropomodulin	0.467150037	0.305543118	FALSE
TPM3	Tropomyosin/Tropomodulin	0.28485462	9.6e-09	TRUE
TMOD2	Tropomyosin/Tropomodulin	0.046753651	0.888515073	FALSE
TMOD3	Tropomyosin/Tropomodulin	0.009137182	0.935765796	FALSE
TMOD4	Tropomyosin/Tropomodulin	-0.302739817	0.246982869	FALSE
TPM4	Tropomyosin/Tropomodulin	-0.506550051	0.000641625	TRUE
TPM2	Tropomyosin/Tropomodulin	-0.650761833	1.24e-05	TRUE
TPM1	Tropomyosin/Tropomodulin	-1.227769374	2.83e-10	TRUE
ACTN2	Crosslinkers	1.54272296	NA	FALSE
FSCN3	Crosslinkers	1.043136932	0.063761324	FALSE
ACTN3	Crosslinkers	0.718029722	0.511199702	FALSE
FSCN1	Crosslinkers	0.448735585	0.003856696	TRUE
MACF1	Crosslinkers	-0.091083687	0.537140325	FALSE
TLN1	Crosslinkers	-0.168497466	0.028381228	TRUE
PLEC	Crosslinkers	-0.209235892	0.171832309	FALSE
PLS1	Crosslinkers	-0.258003727	0.281570399	FALSE
LCP1	Crosslinkers	-0.382530358	0.073720503	FALSE
ACTN1	Crosslinkers	-0.461654848	0.000225267	TRUE
FLNA	Crosslinkers	-0.62326554	1.37e-06	TRUE
PLS3	Crosslinkers	-0.681329527	9.74e-06	TRUE
ACTN4	Crosslinkers	-0.690356767	0.000934277	TRUE
FSCN2	Crosslinkers	-0.692047017	0.005801511	TRUE
FLNB	Crosslinkers	-0.795711348	2.29e-05	TRUE
VCL	Crosslinkers	-0.836302337	1.11e-05	TRUE
TLN2	Crosslinkers	-0.839412078	0.005202818	TRUE
FLNC	Crosslinkers	-0.931386472	0.002305627	TRUE
MYH14	Myosin II	-0.200206882	0.234517314	FALSE
MYH9	Myosin II	-0.371649167	0.004424614	TRUE
MYH10	Myosin II	-0.400764322	4.58e-06	TRUE
MYH11	Myosin II	-1.292123989	6.11e-05	TRUE
MYO1G	Myosin I	1.556704096	0.053495791	FALSE
MYO1A	Myosin I	0.999223377	0.405904778	FALSE
MYO1D	Myosin I	-0.038140328	0.865437002	FALSE
MYO1F	Myosin I	-0.135268469	0.655521055	FALSE
MYO1E	Myosin I	-0.213713289	0.26901465	FALSE
MYO1C	Myosin I	-0.442885943	0.000435825	TRUE
MYO1B	Myosin I	-0.679030353	5.59e-05	TRUE
MYO10	Other Myosins	0.639826944	3.11e-20	TRUE
MYO5A	Other Myosins	0.075445591	0.523740946	FALSE
MYO6	Other Myosins	0.009199386	0.941157806	FALSE
MYO7B	Other Myosins	-0.106578581	NA	FALSE
MYO3A	Other Myosins	-0.127024436	0.46812924	FALSE
MYO5C	Other Myosins	-0.142992398	0.172149019	FALSE
MYO5B	Other Myosins	-0.182672537	0.011864257	TRUE
MYO18A	Other Myosins	-0.213767662	0.008137547	TRUE
MYO7A	Other Myosins	-0.265717268	0.386061666	FALSE
MYO15A	Other Myosins	-0.437931284	0.150751334	FALSE
MYO3B	Other Myosins	-0.492414221	0.476417294	FALSE
RHOB	Rho GTPases	0.292553002	0.009666186	TRUE
RAC2	Rho GTPases	0.28166996	0.673383116	FALSE
RHOG	Rho GTPases	0.260750431	0.006539398	TRUE
RHOA	Rho GTPases	0.12250435	0.164080445	FALSE
RAC3	Rho GTPases	0.109965154	0.476395694	FALSE
RAC1	Rho GTPases	0.079765553	0.566575074	FALSE
CDC42BPB	Rho GTPases	0.050459791	0.573777122	FALSE
CDC42BPA	Rho GTPases	-0.099359567	0.437083352	FALSE
RHOD	Rho GTPases	-0.241685503	0.233521816	FALSE
RHOQ	Rho GTPases	-0.253069466	0.053332043	FALSE
CDC42	Rho GTPases	-0.286625585	0.17875682	FALSE
RHOC	Rho GTPases	-0.322509752	0.020067463	TRUE
VAV3	Rho GEFs	1.14580476	0.084080245	FALSE
ARHGEF12	Rho GEFs	0.540430087	2e-08	TRUE
TIAM1	Rho GEFs	0.506116269	0.04643544	TRUE
VAV2	Rho GEFs	0.361511298	0.001358976	TRUE
DOCK3	Rho GEFs	0.295428168	0.304350841	FALSE
ARHGEF2	Rho GEFs	0.286373994	0.06744631	FALSE
TRIO	Rho GEFs	0.04318182	0.759606108	FALSE
DOCK1	Rho GEFs	-0.013018411	0.924724087	FALSE
ARHGEF11	Rho GEFs	-0.094639445	0.476103009	FALSE
ARHGEF1	Rho GEFs	-0.289794228	0.000997066	TRUE
TIAM2	Rho GEFs	-0.314187882	0.172792786	FALSE
CHN2	Rho GAPs	0.561895022	0.005057382	TRUE
CHN1	Rho GAPs	0.236224847	0.10570307	FALSE
ARHGAP12	Rho GAPs	0.116680614	0.293519349	FALSE
RACGAP1	Rho GAPs	0.10951373	0.620791934	FALSE
ARHGAP1	Rho GAPs	-0.004904241	0.970386753	FALSE
ARHGAP5	Rho GAPs	-0.053548716	0.660824035	FALSE
ARHGAP4	Rho GAPs	-0.175413413	0.328121018	FALSE
