## Supplementary Data Files for "Analysis of gene expression changes after Latrunculin B-induced actin depolymerization": S10_MRTF_SRF_target_genes.csv

SYMBOL	Category	log2FC	padj	baseMean	gene_biotype	description	Significant
CCN2	ECM/Signaling	-3.994	9.12e-10	1423.3	protein_coding	cellular communication network factor 2 [Source:HGNC Symbol;Acc:HGNC:2500]	Yes
CCN1	ECM/Signaling	-3.122	1.02e-07	912.2	protein_coding	cellular communication network factor 1 [Source:HGNC Symbol;Acc:HGNC:2654]	Yes
LMOD1	Smooth Muscle/Contractile	-2.06	7.94e-08	58.3	protein_coding	leiomodin 1 [Source:HGNC Symbol;Acc:HGNC:6647]	Yes
CNN1	Smooth Muscle/Contractile	-2.02	4.06e-07	305.8	protein_coding	calponin 1 [Source:HGNC Symbol;Acc:HGNC:2155]	Yes
THBS1	ECM/Signaling	-1.842	1.6e-08	1946.8	protein_coding	thrombospondin 1 [Source:HGNC Symbol;Acc:HGNC:11785]	Yes
TAGLN	Smooth Muscle/Contractile	-1.676	0.000790204	1614.1	protein_coding	transgelin [Source:HGNC Symbol;Acc:HGNC:11553]	Yes
MYH11	Smooth Muscle/Contractile	-1.292	6.11e-05	14.3	protein_coding	myosin heavy chain 11 [Source:HGNC Symbol;Acc:HGNC:7569]	Yes
TPM1	Smooth Muscle/Contractile	-1.228	2.83e-10	8180	protein_coding	tropomyosin 1 [Source:HGNC Symbol;Acc:HGNC:12010]	Yes
MYL9	Smooth Muscle/Contractile	-1.087	0.000850941	2372.6	protein_coding	myosin light chain 9 [Source:HGNC Symbol;Acc:HGNC:15754]	Yes
TGFB1I1	Focal Adhesion	-0.938	1.42e-10	194.6	protein_coding	transforming growth factor beta 1 induced transcript 1 [Source:HGNC Symbol;Acc:HGNC:11767]	Yes
FLNC	Focal Adhesion	-0.931	0.002305627	999.4	protein_coding	filamin C [Source:HGNC Symbol;Acc:HGNC:3756]	Yes
VCL	Focal Adhesion	-0.836	1.11e-05	6903.2	protein_coding	vinculin [Source:HGNC Symbol;Acc:HGNC:12665]	Yes
ACTA2	Smooth Muscle/Contractile	-0.799	0.037689891	246.3	protein_coding	actin alpha 2, smooth muscle [Source:HGNC Symbol;Acc:HGNC:130]	Yes
FLNB	Focal Adhesion	-0.796	2.29e-05	18267.7	protein_coding	filamin B [Source:HGNC Symbol;Acc:HGNC:3755]	Yes
ACTG2	Smooth Muscle/Contractile	-0.741	0.3477747	50.5	protein_coding	actin gamma 2, smooth muscle [Source:HGNC Symbol;Acc:HGNC:145]	No
TPM2	Smooth Muscle/Contractile	-0.651	1.24e-05	2275.3	protein_coding	tropomyosin 2 [Source:HGNC Symbol;Acc:HGNC:12011]	Yes
PDLIM7	Focal Adhesion	-0.631	2.69e-05	2732.5	protein_coding	PDZ and LIM domain 7 [Source:HGNC Symbol;Acc:HGNC:22958]	Yes
FLNA	Focal Adhesion	-0.623	1.37e-06	35110.7	protein_coding	filamin A [Source:HGNC Symbol;Acc:HGNC:3754]	Yes
CSRP1	Focal Adhesion	-0.526	0.247814768	945.4	protein_coding	cysteine and glycine rich protein 1 [Source:HGNC Symbol;Acc:HGNC:2469]	No
TPM4	Smooth Muscle/Contractile	-0.507	0.000641625	15260.9	protein_coding	tropomyosin 4 [Source:HGNC Symbol;Acc:HGNC:12013]	Yes
CNN2	Smooth Muscle/Contractile	-0.413	0.002836762	5009.6	protein_coding	calponin 2 [Source:HGNC Symbol;Acc:HGNC:2156]	Yes
MYH10	Smooth Muscle/Contractile	-0.401	4.58e-06	15530.3	protein_coding	myosin heavy chain 10 [Source:HGNC Symbol;Acc:HGNC:7568]	Yes
MYH9	Smooth Muscle/Contractile	-0.372	0.004424614	23082.7	protein_coding	myosin heavy chain 9 [Source:HGNC Symbol;Acc:HGNC:7579]	Yes
CNN3	Smooth Muscle/Contractile	-0.296	0.004172212	10634.1	protein_coding	calponin 3 [Source:HGNC Symbol;Acc:HGNC:2157]	Yes
ZYX	Focal Adhesion	-0.296	0.071347953	2174	protein_coding	zyxin [Source:HGNC Symbol;Acc:HGNC:13200]	No
SRF	Core Pathway	-0.221	0.284262831	1843.5	protein_coding	serum response factor [Source:HGNC Symbol;Acc:HGNC:11291]	No
MYL6	Smooth Muscle/Contractile	-0.175	0.036269461	11953.5	protein_coding	myosin light chain 6 [Source:HGNC Symbol;Acc:HGNC:7587]	Yes
PFN2	Actin Regulators	-0.142	0.538673062	4257.9	protein_coding	profilin 2 [Source:HGNC Symbol;Acc:HGNC:8882]	No
LIMK1	Actin Regulators	-0.131	0.212323549	2424.5	protein_coding	LIM domain kinase 1 [Source:HGNC Symbol;Acc:HGNC:6613]	No
CSRP2	Focal Adhesion	-0.103	0.597732382	696.6	protein_coding	cysteine and glycine rich protein 2 [Source:HGNC Symbol;Acc:HGNC:2470]	No
LIMK2	Actin Regulators	-0.082	0.29742445	871	protein_coding	LIM domain kinase 2 [Source:HGNC Symbol;Acc:HGNC:6614]	No
CFL2	Actin Regulators	-0.072	0.318421498	539	protein_coding	cofilin 2 [Source:HGNC Symbol;Acc:HGNC:1875]	No
ITGB1	ECM/Signaling	-0.036	0.830285464	20792.4	protein_coding	integrin subunit beta 1 [Source:HGNC Symbol;Acc:HGNC:6153]	No
COL1A1	ECM/Signaling	0.045	0.893642106	862.6	protein_coding	collagen type I alpha 1 chain [Source:HGNC Symbol;Acc:HGNC:2197]	No
FN1	ECM/Signaling	0.083	0.658293765	187366.5	protein_coding	fibronectin 1 [Source:HGNC Symbol;Acc:HGNC:3778]	No
MRTFA	Core Pathway	0.148	0.036231451	1455.7	protein_coding	myocardin related transcription factor A [Source:HGNC Symbol;Acc:HGNC:14334]	Yes
SYNPO2	Focal Adhesion	0.17	0.867486761	39.5	protein_coding	synaptopodin 2 [Source:HGNC Symbol;Acc:HGNC:17732]	No
CFL1	Actin Regulators	0.171	0.013605424	13540.4	protein_coding	cofilin 1 [Source:HGNC Symbol;Acc:HGNC:1874]	Yes
PFN1	Actin Regulators	0.267	4.84e-05	6557.7	protein_coding	profilin 1 [Source:HGNC Symbol;Acc:HGNC:8881]	Yes
JUN	Immediate Early	0.437	1.94e-06	4927.8	protein_coding	Jun proto-oncogene, AP-1 transcription factor subunit [Source:HGNC Symbol;Acc:HGNC:6204]	Yes
FOS	Immediate Early	0.493	0.228200167	255.3	protein_coding	Fos proto-oncogene, AP-1 transcription factor subunit [Source:HGNC Symbol;Acc:HGNC:3796]	No
MYOCD	Core Pathway	0.498	0.154031559	3712.3	protein_coding	myocardin [Source:HGNC Symbol;Acc:HGNC:16067]	No
FOSB	Immediate Early	0.621	0.045880605	23.2	protein_coding	FosB proto-oncogene, AP-1 transcription factor subunit [Source:HGNC Symbol;Acc:HGNC:3797]	Yes
NR4A3	Immediate Early	0.869	0.017758963	629.1	protein_coding	nuclear receptor subfamily 4 group A member 3 [Source:HGNC Symbol;Acc:HGNC:7982]	Yes
COL1A2	ECM/Signaling	0.869	0.044647927	7375.6	protein_coding	collagen type I alpha 2 chain [Source:HGNC Symbol;Acc:HGNC:2198]	Yes
NR4A2	Immediate Early	0.966	0.114345337	2995.9	protein_coding	nuclear receptor subfamily 4 group A member 2 [Source:HGNC Symbol;Acc:HGNC:7981]	No
NR4A1	Immediate Early	1.173	0.001397513	2286.8	protein_coding	nuclear receptor subfamily 4 group A member 1 [Source:HGNC Symbol;Acc:HGNC:7980]	Yes
EGR2	Immediate Early	2.361	0.000314928	11.3	protein_coding	early growth response 2 [Source:HGNC Symbol;Acc:HGNC:3239]	Yes
MRTFB	Core Pathway	-0.11	0.249451419	2830.6	protein_coding	myocardin related transcription factor B [Source:HGNC Symbol;Acc:HGNC:29819]	No
JUNB	Immediate Early	0.028	0.901025691	187.2	protein_coding	JunB proto-oncogene, AP-1 transcription factor subunit [Source:HGNC Symbol;Acc:HGNC:6205]	No
IER3	Immediate Early	-0.497	0.001998877	462	protein_coding	immediate early response 3 [Source:HGNC Symbol;Acc:HGNC:5392]	Yes
ITGA5	ECM/Signaling	0.041	0.772994416	1550.8	protein_coding	integrin subunit alpha 5 [Source:HGNC Symbol;Acc:HGNC:6141]	No
IER2	Immediate Early	0.064	0.479061926	625.2	protein_coding	immediate early response 2 [Source:HGNC Symbol;Acc:HGNC:28871]	No
EGR1	Immediate Early	0.258	0.640977499	81.2	protein_coding	early growth response 1 [Source:HGNC Symbol;Acc:HGNC:3238]	No
