## Supplementary Data Files for "Analysis of gene expression changes after Latrunculin B-induced actin depolymerization": S13_MAPK_Genes_by_Branch_Fig9.csv

Gene	Branch
DUSP10	Phosphatases
MAP3K1	MAP3K/MAP4K
DUSP4	Phosphatases
MAPK4	Core/Shared
BRAF	ERK
MAP3K20	MAP3K/MAP4K
MAP3K8	MAP3K/MAP4K
DUSP16	Phosphatases
GRB2	Upstream
MAPK8	JNK
MAP3K2	MAP3K/MAP4K
MAP2K6	p38
DUSP8	Phosphatases
MAP2K4	JNK
SOS1	Upstream
MAPK6	Core/Shared
NRAS	Upstream
MAPK7	ERK
DUSP14	Phosphatases
MAPK1	ERK
KRAS	Upstream
MAPK8IP1	JNK
MAP3K11	MAP3K/MAP4K
MAP2K2	ERK
MAP3K3	MAP3K/MAP4K
HRAS	Upstream
RAF1	ERK
MAP2K7	JNK
MAP3K9	MAP3K/MAP4K
MAP4K3	MAP3K/MAP4K
DUSP1	Phosphatases
ARAF	ERK
MAPK14	p38
DUSP5	Phosphatases
MAP2K1	ERK
MAP3K21	MAP3K/MAP4K
MAP3K14	MAP3K/MAP4K
MAPK9	JNK
MAPK12	p38
DUSP6	Phosphatases
MAPK13	p38
MAP3K12	MAP3K/MAP4K
MAPK3	ERK
DUSP7	Phosphatases
MAP3K10	MAP3K/MAP4K
MAP2K5	Core/Shared
MAPK11	p38
MAP3K5	MAP3K/MAP4K
MAPK8IP3	JNK
MAP3K7	MAP3K/MAP4K
MAP4K5	MAP3K/MAP4K
MAP4K4	MAP3K/MAP4K
DUSP3	Phosphatases
MAP2K3	p38
MAPK10	JNK
MAP3K6	MAP3K/MAP4K
MAP4K1	MAP3K/MAP4K
DUSP9	Phosphatases
MAPK8IP2	JNK
MAP4K2	MAP3K/MAP4K
MAP3K4	MAP3K/MAP4K
MAP3K13	MAP3K/MAP4K
DUSP2	Phosphatases
